# Mutation-Agnostic Base Editing of the Progerin Farnesylation Site Rescues Hutchinson-Gilford Progeria Syndrome Phenotypes in Neuromuscular Organoids

**DOI:** 10.1101/2025.10.16.682736

**Authors:** Dong-Woo Kim, Eun-Ji Kwon, Beom-Jin Jeon, Dong-Hyeok Kwon, Goo Jang, Youngyoon Yoon, Yuna Hwang, Hyukjin Lee, Hyuk-Jin Cha

## Abstract

Hutchinson Gilford progeria syndrome (HGPS) is a fatal premature aging disorder caused by pathogenic farnesylated lamin A variants that disrupt nuclear architecture and DNA repair. Current therapies, including farnesyltransferase inhibitors, provide only modest survival benefits and lack molecular specificity, while mutation-specific genome-editing strategies cannot address atypical laminopathies. Here, we develop Farnesylation Amino acid Targeted Editing (FATE), a mutation-agnostic base-editing platform that selectively disrupts the *LMNA* farnesylation motif without affecting other farnesylated proteins. Using isogenic human pluripotent stem cell derived neuromuscular organoids (NMOs), we reveal muscle-specific progerin accumulation that sequesters 53BP1 and abolishes DNA damage foci formation. FATE eliminates perinuclear progerin, restores 53BP1 mobility, reconstitutes DNA repair foci, and normalizes heterochromatin architecture. Importantly, transient delivery of FATE mRNA conjugated with lipid nanoparticles to HGPS NMOs achieves efficient base editing and phenotypic rescue. These findings establish FATE as a mutation-independent therapeutic strategy targeting a fundamental pathogenic mechanism in HGPS and provide a proof-of-concept for RNA-based in situ genome editing in progeroid disease.
