## Supplementary Figures and Video for "Mutation-Agnostic Base Editing of the Progerin Farnesylation Site Rescues Hutchinson-Gilford Progeria Syndrome Phenotypes in Neuromuscular Organoids": Supplementary Table.xlsx

### Sheet: Supplementary Table 1
Supplementary Table 1: RT-PCR primers
	Sequence (5'3')
LMNA Fwd	TCTTCTGCCTCCAGTGTCACG
LMNA Rvs	AGTTCTGGGGGCTCTGGGT

### Sheet: Supplementary Table 2
Supplementary Table 2: PCR primers
	Sequence (5'3')
LMNA_1824_Fwd	TGGGCACAGAACCACACCTTC
LMNA_1824_Rvs	AGACAAAGCAGAGACAACTCACCT
LMNA_1981_Fwd	CTCCTACCTCCTGGGCAACT
LMNA_1981_Rvs	GGCAGATGTGGAGTTTCCTG
Off-Target1_Fwd	CTGCCAGAAAAGGGTTCAGA
Off-Target1_Rvs	GCAAATCCAGCTTCAAGAGG
Off-Target2_Fwd	ATTCTCCCCTGATGCTGGAC
Off-Target2_Rvs	GTGGGCGCCTATAATTCCAG
Off-Target3_Fwd	GAGATGGAGTAGGGCTGGAG
Off-Target3_Rvs	CTCACGCTAAGGACTGAGGG
